# Multi-ancestry fine-mapping accounting for ancestral and environmental heterogeneity improves resolution and interpretation

**DOI:** 10.1101/2025.11.26.690727

**Authors:** Siru Wang, Oyesola O. Ojewunmi, Fraser J. Pirie, Ayesha A. Motala, Michele Ramsay, Andrew P. Morris, Segun Fatumo, Tinashe Chikowore, Jennifer L. Asimit

## Abstract

Amongst genome-wide association studies (GWAS) across diverse populations, allelic effect heterogeneity may arise due to differences in genetic ancestry and environmental exposures. This heterogeneity impacts the refinement of sets of potential causal variants underlying genetic associations through statistical fine-mapping. We introduce two multi-ancestry fine-mapping methods, MR-MEGAfm and env-MR-MEGAfm, allowing for multiple causal variants in a genomic region. Both methods integrate GWAS summary statistics and differing linkage disequilibrium from multiple cohorts; env-MR-MEGAfm additionally incorporates summary-level environmental covariates. Through simulations, we show that, when allelic heterogeneity is correlated with environmental exposures and ancestry, env-MR-MEGAfm yields improved resolution over MR-MEGAfm and similar resolution to SuSiEx. In twelve sex-stratified African GWAS of low-density lipoprotein cholesterol in 19,589 individuals, MR-MEGAfm and env-MR-MEGAFM (adjusting for urban status) identify five variants with posterior probability > 0.5 within two loci. One variant showed heterogeneity only due to ancestry, while three showed heterogeneity due only to urban status.
