## Supplementary Daata 1.1 for "Multi-ancestry fine-mapping accounting for ancestral and environmental heterogeneity improves resolution and interpretation"

### Sheet: mrmega_fm_chr1
	MR-MEGA finemapping (conditional analysis)
TagSNPs	P-value of assoc in MR-MEGA meta-analysis at each iteration	No of SNPs in CS99 for tagSNP	CS99 for each selected SNP (at most 5 listed)	rsID	Correlation (tagSNP, SNPs included in CS99: maxld)	Marginal posterior probability (MPP)	P-value of conditional association	P-value of conditional allelic heterogeneity due to ancestry
1:55529215	1.01428e-69	1	1:55529215	rs28362286	1	1	2.26494e-69	0.857833
1:55523855	1.37246e-15	41	1:55523855	rs28362263	1	0.65	1.37246e-15	0.113
			1:55671226	rs74073079	0.865	0.081	1.06565e-14	0.237
			1:55601983	rs55654160	0.78	0.029	2.97627e-14	0.095
			1:55602840	rs74073045	0.78	0.029	2.97627e-14	0.095
			1:55602484	rs74073044	0.834	0.012	6.87945e-14	0.209

### Sheet: env_mrmega_fm_chr1
		env-MR-MEGA finemapping (conditional analysis)
TagSNPs	P-value of assoc in MR-MEGA meta-analysis at each iteration	No of SNPs in CS99 for tagSNP	CS99 for each selected SNP (at most 5 listed)	rsID	Marginal posterior probability (MPP)	Correlation. (tagSNP, SNPs included in CS99: maxld)	P-value of conditional association	P-value of conditional allelic hetergeneity due to environment.	P-value of condition allelic heterogeneity due to ancestry
1:55529215	1.34075e-69	1	1:55529215	rs28362286	1	1	2.89034e-69	0.036	0.47
1:55523855	8.49689e-16	33	1:55523855	rs28362263	0.873	1	8.49689e-16	0.035	0.102554
			1:55671226	rs74073079	0.029	0.865	2.33322e-14	0.18	0.112517
			1:55601983	rs55654160	0.008	0.78	7.87062e-14	0.24	0.136888
			1:55602840	rs74073045	0.008	0.78	7.87062e-14	0.24	0.136888
			1:55669606	rs58951329	0.007	0.835	9.88846e-14	0.101815	0.0988717

### Sheet: mrmega_fm_chr19
	MR-MEGA-finemapping (Conditional anaysis)
TagSNPs	P-value of assoc in MR-MEGA meta-analysis at each iteration	No of SNPs in CS99 for tagSNP	CS99 for each selected SNP (top 5 listed where appropriate)	rsID	Correlation (tagSNP, SNPs included in CS99: maxld)	Marginal posterior probability (MPP)	P-value of conditional association	P-value of conditional allelic hetergeneity due to anestry.
19:45412079	7.61405e-294	1	19:45412079	rs7412	1	1	1.18791e-213	0.008
19:45411941	1.01361e-36	1	19:45411941	rs429358	1	1	5.32998e-30	0.355
19:45412040	1.37116e-23	4	19:45412040	rs769455	1	0.686	1.37116e-23	0.498
			19:45410273	rs61357706	1	0.21	4.4307e-23	0.352
			19:45398014	rs114083252	1	0.087	1.0588e-22	0.536
			19:45410548	rs115299243	1	0.017	5.42257e-22	0.655

### Sheet: env_mrmega_fm_chr19
	env-MR-MEGAfine-mapping (conditional analysis)
TagSNPs	P-value of assoc in env-MR-MEGA meta-analysis at each iteration	No of SNPs in CS99 for tagSNP	CS99 for each selected SNP (top 5 listed where appropriate)	rsID	Marginal posterior probability (MPP)	Correlation. (tagSNP, SNPs included in CS99: maxld)	P-value of conditional association	P-value of conditional allelic heterogeneity due to environment.	P-value of conditional allelic heterogeneity due to ancestry
19:45412079	1.22182e-293	1	19:45412079	rs7412	1	1	5.98396e-213	0.0982499	0.00208644
19:45411941	8.02862e-36	1	19:45411941	rs429358	1	1	3.29678e-29	0.539083	0.306704
19:45412040	5.23489e-24	4	19:45412040	rs769455	0.724	1	5.23489e-24	0.0159612	0.731418
			19:45410273	rs61357706	0.202	1	1.83986e-23	0.0177925	0.781409
			19:45398014	rs114083252	0.061	1	5.92132e-23	0.0254148	0.803782
			19:45410548	rs115299243	0.013	1	2.72652e-22	0.0228059	0.776683

### Sheet: SuSiex_chr1
TagSNP	Post hoc probability credible set manifest causal in each population	No of SNPs in CS99 for tagSNP	CS99 for each selected SNP (top 5 listed where appropriate)	rdID	Posterior inclusion probability (PIP)
1:55529215	0.913363,0.730599,1,1,0.999894,0.999994,0.5,0.5,1,0.998508,1,0.997244	1	1:55529215	rs28362286	1
1:55523855	0.997008,0.773764,0.363357,0.801846,0.999949,0.651754,0.995391,0.951036,0.799728,0.834619,0.355960,0.378230	3	1:55523855	rs28362263	0.927
			1:55519254	rs28362245	0.046
			1:55521195	rs12136600	0.022
1:55561346	0.455390,0.500438,0.482097,0.443375,0.446728,0.446588,0.988564,0.996722,0.498979,0.489400,0.498221,0.498369	3	1:55561346		0.865
			1:55512445		0.086
			1:55503087		0.043

### Sheet: SuSiex_chr19
TagSNP	Post hoc probability credible set manifest causal in each population	No of SNPs in CS99 for tagSNP	CS99 for each selected SNP (top 5 listed where appropriate)	rdID	Posterior inclusion probability (PIP)
19:45412079	1,1,1,1,1,1,1,1,1,0.999616,1,0.999983	1	19:45412079	rs7412	1
19:45411941	0.965599,0.251405,0.999989,0.993974,0.996264,0.987368,0.998349,0.998808,0.825878,0.809149,0.992362,0.338624	1	19:45411941	rs429358	1
19:45412040	0.399091,0.126230,0.999998,0.957228,0.868163,0.973379,0.999961,0.999976,0.228855,0.180148,0.196612,0.216110	4	19:45412040	rs769455	0.681
			19:45410273	rs61357706	0.255
			19:45398014	rs114083252	0.052
			19:45410548	rs115299243	0.012
