## Supplementary Daata 1.2 for "Multi-ancestry fine-mapping accounting for ancestral and environmental heterogeneity improves resolution and interpretation"

### Sheet: Supplementary Data1.2
Data source	cohorts	Sex	Sample size
				rs28362286(1:55529215)				rs28362263(1:55523855)				rs7412(19:45412079)
				BETA	SE	L95	U95	BETA	SE	L95	U95	BETA	SE	L95	U95
Genomics studies (AWI-Gen) consortium	East Africa	Female	961	-0.802	0.268	-1.327	-0.276	-0.462	0.109	-0.675	-0.249	-0.791	0.079	-0.946	-0.636
		Male	805	-0.792	0.354	-1.487	-0.098	-0.277	0.118	-0.509	-0.045	-0.574	0.081	-0.733	-0.416
	West Africa	Female	1984	-0.658	0.142	-0.937	-0.38	-0.245	0.051	-0.344	-0.146	-0.534	0.044	-0.62	-0.447
		Male	1883	-0.763	0.143	-1.044	-0.482	-0.11	0.05	-0.208	-0.011	-0.506	0.045	-0.594	-0.418
	South Africa	Female	3040	-0.588	0.078	-0.741	-0.435	-0.061	0.053	-0.164	0.042	-0.484	0.035	-0.552	-0.415
		Male	2225	-0.728	0.088	-0.899	-0.556	-0.168	0.065	-0.295	-0.04	-0.473	0.038	-0.549	-0.398
Uganda Genome Resource	Uganda	Female	3501	NA				-0.205	0.058	-0.319	-0.091	-0.593	0.039	-0.669	-0.517
		Male	2618	NA				-0.237	0.069	-0.373	-0.102	-0.531	0.046	-0.621	-0.442
Durban Diabetes Case Control Study (DCC) and the Durban Diabetes Study (DDS)	Zulu case	Female	1224	-0.822	0.099	-1.015	-0.629	-0.243	0.095	-0.43	-0.057	-0.492	0.053	-0.596	-0.388
		Male	375	-0.784	0.19	-1.155	-0.412	-0.449	0.16	-0.764	-0.135	-0.514	0.097	-0.704	-0.324
	Zulu control	Female	675	-0.954	0.15	-1.248	-0.659	-0.192	0.122	-0.431	0.047	-0.693	0.074	-0.837	-0.548
		Male	298	-1.198	0.295	-1.777	-0.62	-0.238	0.202	-0.634	0.158	-0.609	0.108	-0.82	-0.398
